# Functional Lipid Analysis via Index-Based Lipidomics Profile: A New Computational Module in LipidOne

**DOI:** 10.1101/2025.11.04.686489

**Authors:** H. B. R. Alabed, D. F. Mancini, M. Pergola, L. Romani, S. Martino, A. Koulman, R. M. Pellegrino

## Abstract

Understanding the functional roles of lipids is essential for interpreting metabolic phenotypes in health, disease, and dietary interventions. Here, we present a major update to LipidOne, a user-friendly web-based platform for lipidomic data interpretation (lipidone.eu), introducing the novel analytical module: Functional Lipid Analysis (FLA).

This component enables the assessment of the quantitative features of lipidomic datasets through a biologically structured, index-based approach. The FLA module computes 42 indices representing specific lipid function— including membrane structure, energy storage, and signaling. These indices are derived from lipid classes, molecular species, and fatty acyl-, alkyl-, and alkenyl-chain composition. Each index is statistically compared across experimental groups and analyzed and visualized through dedicated tools, including bar plots, volcano plots, PCA, PLS-DA, heatmaps, and functional radar charts.

Every index is semantically annotated with biologically meaningful phrases, allowing users to move beyond numerical variations and toward mechanistic insights of lipid function. In the FLA module, index variations are further linked to predicted protein mediators, bridging lipid alterations to enzymatic pathways and enabling network-based interpretations. This integrative strategy lays the foundation for a systems biology perspective, connecting lipidomics to proteomics and or transcriptomics yielding functional pathway analysis.

We demonstrate the utility of this framework using datasets from two published works. In both cases, FLA confirmed the authors’ conclusions and yielded additional, biologically coherent functional readouts not originally emphasized.

By shifting the focus from individual lipid species to interpretable biochemical indices, LipidOne 2.3 offers a reproducible, scalable, and biologically informed platform for systems-level lipid biology and hypothesis generation.
