## Supplemental Table S1 and S2 for "Functional Lipid Analysis via Index-Based Lipidomics Profile: A New Computational Module in LipidOne"

### Sheet: Table S1
Functional Category	Index Name	Formula	Proteins	Ref. in main manuscript	Biochemical Description	interpretive phrase if EXP << CTRL	interpretive phrase if EXP >> CTRL
Structural	Cardiolipin Fraction	(CL / (Total − CL))	TAZ, CRLS1, ACAD9	(Kagan et al., 2016)	Cardiolipin Fraction measures the relative abundance of cardiolipins, key phospholipids located in the inner mitochondrial membrane. Elevated levels suggest enhanced mitochondrial activity, membrane remodeling, or biogenesis. Conversely, reduced cardiolipin content may reflect mitochondrial dysfunction, impaired energy metabolism, or membrane destabilization.	Decreased cardiolipins may indicate mitochondrial dysfunction or membrane destabilization.	Increased cardiolipin levels suggest enhanced mitochondrial activity or remodeling.
	CE/Total Index	(CE / (Total − CE))	ACAT1, SOAT1, CETP	(Barter et al., 2003; Bernstein et al., 2013; Chang et al., 2009)	CE/Total Index represents the proportion of cholesteryl esters (CE) relative to total lipids, providing insight into cholesterol storage and utilization. Elevated values indicate increased cholesterol esterification and storage, potentially reflecting lipid accumulation or reduced mobilization. Conversely, lower values suggest enhanced cholesterol turnover, membrane incorporation, or increased ut…	Lower CE/Total index may suggest increased cholesterol usage or mobilization.	Elevated CE/Total index indicates enhanced cholesterol storage in experimental group.
	Chol/PLmem Index	(Cholesterol / (PC + PE + PS + PI + SM))	ABCA1, HMGCR, LCAT, LDLR, NPC1, NPC2, SGMS1, SGMS2, SMPD1, SOAT1	(Van Meer et al., 2008; Subczynski et al., 2017)	Estimates membrane sterol loading relative to the major phospholipids. Higher values indicate cholesterol enrichment, greater lipid order (liquid-ordered tendency), reduced permeability, and potential expansion of raft-like microdomains; lower values suggest more fluid membranes with increased cholesterol efflux/turnover.	Lower free cholesterol relative to membrane phospholipids; consistent with increased fluidity or phospholipid enrichment.	Higher free cholesterol relative to membrane phospholipids; consistent with increased order/rigidity and potential raft stabilization.
	Chol/SM Index	(Cholesterol / SM)	ABCA1, HMGCR, SGMS1, SGMS2, SMPD1	(Slotte, 1999; Ramstedt and Slotte, 1999)	Captures the cholesterol–sphingomyelin coupling that stabilizes ordered domains. A higher ratio is consistent with more stable raft platforms and signaling hubs; a lower ratio points to SM prevalence or cholesterol depletion and membrane reorganization.	Sphingomyelin enriched or cholesterol depleted; altered raft stoichiometry and membrane order (context-dependent).	Cholesterol enriched relative to sphingomyelin; altered raft stoichiometry and membrane order (context-dependent).
	Double Bond Index	(Σ intensity × DB) / (Σ intensity)	FADS1, FADS2, SCD1, ELOVL5	(Stillwell and Wassall, 2003; Baccouch et al., 2023; Weiss-Hersh et al., 2020)	Double Bond Index Quantifies the average number of double bonds per lipid molecule, reflecting the overall degree of unsaturation in membrane lipids. higher values indicate increased unsaturation, which enhances membrane fluidity and flexibility. in contrast, lower values suggest a shift toward saturated lipid species, associated with decreased fluidity and greater membrane rigidity.	Lower double bond index suggests saturated lipid accumulation and rigidity.	Higher double bond index indicates greater unsaturation and membrane fluidity.
	Mono/Poly Ratio	(MUFA / PUFA)	FADS1, FADS2, SCD1, SCD2, ELOVL5	(Baccouch et al., 2023; Ntambi, 1999)	This index measures the balance between monounsaturated fatty acids (MUFA) and polyunsaturated fatty acids (PUFA), offering insight into the lipid desaturation status and membrane structural properties.An increased Mono/Poly ratio suggests a relative enrichment of MUFAs, which may contribute to fine-tuning membrane fluidity and rigidity, potentially enhancing membrane stability under metabolic or…	Decreased mono/poly ratio could reflect altered lipid desaturation balance.	Increased monounsaturated/polysaturated ratio may suggest fine-tuned membrane fluidity.
	Odd/Even Chain	(Odd‑chain / Even‑chain)	HACL1, ECHDC1, ACAT2, ACAD8, MBOAT1, DHDDS	(Benzerouk et al., 2020; Escribá et al., 2015)	Odd/Even Chain ration describes membrane or structural features. If increased: odd-chain lipids are elevated - possibly indicating bacterial influence or metabolic disturbance. If decreased: even-chain lipids dominate - consistent with typical biosynthesis.	Even-chain lipids dominate - consistent with typical biosynthesis.	Odd-chain lipids are elevated - possibly indicating bacterial influence or metabolic disturbance.
	OxPL/PL Index	(OxPL / (PL − OxPL))	ALOX15, LTA4H, PLA2G4A, GPX4, PTGS1	(Fruhwirth et al., 2007; Itri et al., 2014)	OxPL/PL Index quantifies the proportion of oxidized phospholipids (OxPL) relative to total phospholipids (PL), serving as a marker of membrane oxidative status. Elevated values suggest increased lipid peroxidation and membrane oxidative stress. In contrast, lower values may reflect effective antioxidant defence mechanisms and preservation of membrane integrity.	Lower OxPL/PL index may indicate antioxidant protection.	Increased oxidized phospholipids may signal membrane oxidative stress.
	PC Unsat/Sat Index	(PC unsaturated / PC saturated)	FADS1, FADS2, SCD1, ELOVL5, PPARA	(Stillwell and Wassall, 2003; Róg et al., 2004)	PC Unsat/Sat index measures the ratio of unsaturated to saturated phosphatidylcholine (PC) species, providing insights into membrane fluidity. Higher values suggest increased membrane fluidity due to a greater proportion of unsaturated PCs in the experimental group. Conversely, lower values indicate a relative enrichment in saturated PCs, associated with enhanced membrane rigidity.	Reduced unsaturated/saturated PC ratio suggests increased membrane rigidity in the experimental group.	Increased unsaturated/saturated PC ratio suggests enhanced membrane fluidity in the experimental group.
	PE/PC Index	(PE / PC)	LPCAT3, GPAM, PLD1, GPCPD1, GPX4	(Li et al., 2006; Gimeno and Cao, 2008)	This index reflects the ratio between phosphatidylethanolamine (PE) and phosphatidylcholine (PC), two major structural phospholipids that define membrane curvature, fluidity, and organelle identity. The PE/PC ratio is particularly relevant in the context of mitochondrial function, membrane biogenesis, and lipid homeostasis.An increased PE/PC ratio may indicate enhanced mitochondrial activity, mem…	Reduced PE/PC ratio indicates altered membrane composition.	Elevated PE/PC ratio suggests enhanced mitochondrial or membrane activity.
	Membrane Fluidity Index	PC/(PE + SM)	PCYT1A, CEPT1, PCYT2, SGMS1, SMPD1, PEMT	(Fajardo et al., 2011)	This index summarizes the balance between phosphatidylcholine (PC), which tends to increase bilayer fluidity, and phosphatidylethanolamine (PE) plus sphingomyelin (SM), which promote tighter packing and order. In the meta-analysis by Fajardo et al. (2011), PC-rich mixtures were consistently associated with more fluid, disordered membranes, whereas higher PE and SM—owing to PE’s small, strongly hy…	A higher Membrane Fluidity Index is consistent with greater membrane fluidity and is cholesterol-independent (evaluate CHOL/PL separately).	A lower Membrane Fluidity Index is consistent with reduced membrane fluidity and is cholesterol-independent (evaluate CHOL/PL separately).
	PL/SM Index	(PL / SM)	SMPD1, SMS1, SMS2, SGMS1	(Fajardo et al., 2011; Lingwood and Simons, 2010; Simons and Ikonen, 1997)	The PL/SM Index represents the ratio of total phospholipids (PL) to sphingomyelin (SM), serving as an indicator of membrane composition, fluidity, and structural organization. Phospholipids confer flexibility and promote dynamic membrane remodeling, while sphingomyelin is enriched in lipid rafts and associated with rigid, ordered membrane microdomains. An increased PL/SM ratio suggests a relative…	Reduced PL/SM ratio indicates increased membrane rigidity or sphingomyelin content.	Elevated PL/SM ratio suggests increased membrane fluidity or turnover.
	Saturation Index	(Saturated / Unsaturated)	SCD1, FADS1, FADS2, ELOVL5, SCD2	(Stillwell and Wassall, 2003; Weiss-Hersh et al., 2020)	Saturation Index quantifies the overall saturation level of lipid species, serving as a marker of membrane rigidity. Higher values indicate increased saturation, which is typically associated with more rigid and less fluid membranes. Conversely, lower values reflect a higher proportion of unsaturated lipids, suggesting enhanced membrane fluidity and flexibility.	Lower saturation index indicates enhanced membrane fluidity in experimental group.	Increased saturation index indicates more rigid membranes in experimental group.
	SM/PC Index	(SM / PC)	SMase, SCD1, FASN, SGMS1, CDIPT	(Fajardo et al., 2011; Lingwood and Simons, 2010; Simons and Ikonen, 1997)	The SM/PC Index measures the ratio between two major phospholipids that contribute to membrane structure and organization. This index reflects the biophysical properties of membranes, such as rigidity and compartmentalization. An increased SM/PC ratio suggests a higher sphingomyelin content, often associated with membrane maturation, reduced fluidity, and the formation of lipid rafts, which suppo…	Reduced SM/PC ratio may reflect enhanced membrane fluidity.	Higher SM/PC ratio suggests increased membrane rigidity or maturation.
	Structural/Energetic	((PC + PE + SM) / (TG + DG))	CPT1A, SCD, ACADM, PDK1, FASN	(Fahy et al., 2009)	Structural/Energetic index reflects the balance between structural lipids (such as phospholipids and sphingolipids involved in membrane architecture) and energetic lipids (such as triacylglycerols and cholesteryl esters used for energy storage). An increased Structural/Energetic ratio indicates a relative predominance of membrane-building lipids, suggesting enhanced cellular organization, membran…	Increased energetic lipid fraction suggests a storage-oriented profile.	experimental group show enrichment in structural lipids for membrane synthesis.
Signaling	(LPC+LPE)/PL Index	((LPC + LPE) / PL)	PLA2G4A, LPCAT3, PLD1	(Yaginuma et al., 2023; Henze et al., 2025; Lin and Boyce, 2006; Shao et al., 2018; Meyer Zu Heringdorf and Jakobs, 2007)	(LPC+LPE)/PL Index Represents the proportion of lysophospholipids (lpc and lpe) relative to total phospholipids (PL), providing insight into membrane remodeling and signaling activity. Elevated values indicate increased lysophospholipid content, potentially reflecting PLA2 activation, membrane turnover, or inflammatory processes. conversely, lower values suggest membrane stability and reduced pho…	Lower lysophospholipid content suggests membrane stability or low PLA2 activity.	Increased lysophospholipids suggest elevated membrane remodeling or inflammation.
	AA/DHA Index	(AA / DHA)	PLA2G4A, ALOX5, PTGS2, PTGDS, CYP1B1	(Serhan et al., 2008; Calder, 2013)	AA/DHA Index Reflects the ratio between arachidonic acid (AA) and docosahexaenoic acid (DHA), two polyunsaturated fatty acids with opposing roles in inflammation. higher values indicate a pro-inflammatory lipid profile driven by aa-derived mediators such as prostaglandins and leukotrienes. in contrast, lower values suggest a shift toward anti-inflammatory or pro-resolving signaling mediated by dh…	Reduced AA/DHA ratio in experimental group indicates a possible anti-inflammatory adaptation.	Increased AA/DHA ratio in experimental group suggests a pro-inflammatory lipid profile.
	BMP Fraction	(BMP / (Total − BMP))	NPC1, SMPD1, SCARB2	(Hullin-Matsuda et al., 2009)	BMP Fraction Measures the relative abundance of bis(monoacylglycero)phosphate (BMP), an endolysosomal lipid involved in membrane trafficking and degradation pathways. Elevated levels suggest increased lysosomal activity or altered endosomal maturation. Conversely, reduced bmp levels may indicate impaired membrane recycling or suppression of lysosomal degradation.	Reduced BMP suggests suppressed degradation pathways or altered membrane recycling.	Elevated BMP may indicate increased lysosomal activity or altered endosomal trafficking.
	Cer/SM Index	(Ceramide / Sphingomyelin)	CerS1, CerS2, SMS1, SMS2, SPTLC1	(Hannun and Obeid, 2018; Ogretmen, 2018; Stith et al., 2019; Thakkar et al., 2025)	Cer/SM Index Reflects the ratio of ceramides (Cer) to sphingomyelin (SM), two interconvertible sphingolipids involved in cell signaling. an increased cer/sm ratio suggests elevated ceramide-mediated signaling, often associated with cellular stress, inflammation, or apoptosis. conversely, a lower ratio may indicate reduced activation of these stress-related pathways and a shift toward membrane-sta…	Lower Cer/SM ratio may reflect reduced ceramide-mediated signaling.	Higher Cer/SM ratio suggests increased cellular stress or apoptotic signaling.
	Ceramide Fraction	(Ceramide / (Total − Ceramide))	CerS1, SMS1, CerS2, SGMS2, LASS1	(Stith et al., 2019; Thakkar et al., 2025)	Ceramide Fraction Quantifies the relative abundance of ceramides, key sphingolipids involved in stress-responsive signaling. Elevated levels suggest activation of ceramide-mediated pathways, potentially involving ceramide-activated protein kinases and promoting apoptosis or inflammatory responses. Conversely, reduced ceramide levels may reflect attenuated signaling through ceramide-sensitive mech…	Reduced ceramide levels may indicate lower apoptotic signaling through ceramide-sensitive pathways.	High ceramide fraction suggests cellular stress or apoptosis possibly involving ceramide-activated protein kinases.
	DG/PL Index	(DG / PL)	PLCB1, PLCD1, PLCG1, PRKCA, PRKCB	(Newton, 2010; Berridge, 1987)	Reports DAG generation from phospholipids (e.g., via PLC) against the phospholipid pool. Elevated values indicate PL hydrolysis and DAG-driven PKC signaling; reduced values fit basal states or rapid DAG recycling into PA/TG.	Reduced diacylglycerol relative to phospholipids; consistent with lower PLC activity or faster DG clearance.	Elevated diacylglycerol relative to phospholipids; consistent with increased PLC-mediated turnover (DG/PKC signaling).
	Ether Lipid Fraction	(Ether lipids / (Total − Ether))	ELOVL1, PPARA, PLA2G4A, GPD1L, LPCAT3	(Fontaine et al., 2020; Dean and Lodhi, 2018a; Rangholia et al., 2021)	Ether Lipid Fraction measures the relative abundance of ether lipids compared to the total lipid pool. Ether lipids are involved in membrane structure, cell signaling, and oxidative stress defense, particularly plasmalogens, which possess scavenging properties against reactive oxygen species (ROS).An increased Ether Lipid Fraction suggests enhanced biosynthesis or stability of ether-linked phosph…	Lower ether lipid levels may reflect reduced defense signaling.	Increased ether lipids imply antioxidant activity or signal propagation.
	Ferroptosis Susceptibility Index	(PL containing 20:4, 22:4 or 22:6) / (Total − same PL)	GPX4, ACSL4, FTH1, TFRC, SLC7A11, ALOX12, NCOA4, FSP1	(Liu et al., 2024; Lee et al., 2021; Doll et al., 2017)	Ferroptosis susceptibility Index quantifies the proportion of phospholipids known to promote ferroptosis—particularly those containing polyunsaturated fatty acids (PUFAs), which are prone to lipid peroxidation.A higher index reflects the accumulation of ferroptosis-prone lipids, implying an increased susceptibility to ferroptosis, a regulated form of cell death triggered by iron-dependent oxidati…	Decreased ferroptosis index may reflect lipid remodeling or antioxidant defense against ferroptosis.	Increased ferroptosis index suggests accumulation of PUFA-containing phospholipids linked to ferroptotic susceptibility.
	GM3/GM2 Ratio	(GM3 / GM2)	ST3GAL5, HEXA, HEXB	(Tajima et al., 2023; Sachinidis et al., 1996)	The GM3/GM2 Ratio represents the balance between two ganglioside species involved in membrane microdomain organization and cell-cell communication. Gangliosides are glycosphingolipids enriched in lipid rafts, where they influence signal transduction, particularly in immune and neural cells.An increased GM3/GM2 ratio may indicate enhanced GM3-mediated signaling, potentially reflecting altered memb…	Lower GM3/GM2 ratio may indicate changes in ganglioside metabolism affecting immune cell signaling.	Higher GM3/GM2 ratio may reflect altered membrane microdomain signaling or immune recognition involving T-cell activation pathways.
	LPC/PC Index	(LPC / PC)	PLA2, PLD1, LCAT, GPAM, GPCPD1	(Law et al., 2019; Prokazova et al., 1998)	LPC/PC index reflects the ratio between lysophosphatidylcholine (LPC) and its precursor phosphatidylcholine (PC), providing insight into membrane phospholipid turnover and phospholipase A2 (PLA2) activity.An increased LPC/PC ratio suggests enhanced phospholipid hydrolysis, typically associated with inflammatory responses, cellular stress, or membrane remodeling, and may reflect upregulation of PL…	Lower LPC/PC ratio indicates reduced phospholipid hydrolysis.	Increased LPC/PC ratio suggests higher membrane turnover or PLA2 activity.
	LPE/PE Index	(LPE / PE)	LPCAT3, GPCPD1, PLD2, GPD1, LPAAT	(Hisano et al., 2021; Yamamoto et al., 2022)	LPE/PE Index reflects the ratio of lysophosphatidylethanolamine (LPE) to phosphatidylethanolamine (PE), serving as an indicator of mitochondrial membrane dynamics. An increased LPE/PE ratio suggests active mitochondrial remodeling and enhanced signaling, potentially linked to membrane turnover. In contrast, a lower ratio may reflect a stable mitochondrial lipid composition and reduced involvement…	Reduced LPE/PE ratio may indicate stable mitochondrial lipid composition and reduced mitochondrial signaling.	Elevated LPE/PE ratio suggests mitochondrial membrane turnover - potentially linked to remodeling and mitochondrial signaling.
	Lyso-O/PL-O (matched)	((LPC‑O + LPE‑O) / (PC‑O + PE‑O)) with chain‑matching	AGPS, GNPAT, LPCAT2, LPCAT3, PLA2G6, PLA2G7	(Werner et al., 2020; Yang et al., 1996)	Measures lysophospholipid ethers versus ether phospholipids with chain-matching to isolate sn-2 remodeling. Increases imply higher PLA2 activity on plasmalogens or impaired reacylation (LPCAT2/3); decreases suggest a stable ether pool. Peroxisomal biogenesis (GNPAT/AGPS) and TMEM189 shape plasmalogen composition.	Lower ether lysophospholipids relative to chain-matched ether PC+PE; consistent with reduced PLA2 activity or efficient remodeling.	Higher ether lysophospholipids relative to chain-matched ether PC+PE; consistent with PLA2 activity on ether lipids.
	Lyso-P/PL-P (matched)	((LPC‑P + LPE‑P) / (PC‑P + PE‑P)) with chain‑matching	AGPS, FAR1, GNPAT, PLA2G6, TMEM189	(Werner et al., 2020; Farooqui, 2010)	Ratio of lysoplasmalogens to plasmalogens with chain-matching. High values indicate sn-2 hydrolysis (PLA2) or reduced reacylation; low values reflect preservation of the vinyl-ether bond and efficient renewal. AGPS/GNPAT and the vinyl-ether desaturase TMEM189 are key determinants.	Lower plasmalogen lysophospholipids relative to chain-matched plasmalogen PC+PE; consistent with reduced PLA2 activity.	Higher plasmalogen lysophospholipids relative to chain-matched plasmalogen PC+PE; consistent with PLA2 on plasmalogens.
	Lyso/PL (matched)	((LPC + LPE) / (PC + PE)) with chain‑matching	PLA2, LPL, ABCA1, LPL, ALOX5	(Werner et al., 2020; Yang et al., 1996; Farooqui, 2010; Dennis et al., 2011; Murakami et al., 2020)	General readout of glycerophospholipid remodeling with chain-matching control. Higher ratios suggest increased PLA2 activity and membrane turnover (often during inflammation); lower ratios indicate a more stable composition or efficient reacylation.	Lower lysophospholipids relative to chain-matched PC+PE; consistent with reduced PLA2 activity or efficient reacylation.	Higher lysophospholipids relative to chain-matched PC+PE; consistent with increased PLA2 activity or slower reacylation.
	PA/PL Index	(PA / PL)	DGKZ, LPIN1, MTOR, PLD1, PLD2	(Foster et al., 2014; Hornberger et al., 2006)	Assesses phosphatidic acid relative to total PL, integrating PLD- (from PC) and DGK-derived PA. PA acts as a conical lipid and signaling scaffold (e.g., mTORC1). High PA/PL indicates active PLD/DGK or limited LPIN-mediated dephosphorylation; low values suggest dampened PA-dependent signaling.	Reduced phosphatidic acid relative to phospholipids; consistent with lower PLD activity or rapid PA conversion.	Elevated phosphatidic acid relative to phospholipids; consistent with increased PLD activity (PA signaling).
	PI/PL Index	((PI + PI‑O) / (PC + PE + PG + PS))	PIK3CA, PIK3CB, PLCG1, PLCG2, INPP5D, PTEN	(Di Paolo and De Camilli, 2006)	The PI/PL Index represents the proportion of phosphatidylinositols relative to total phospholipids, serving as a proxy for phosphoinositide-mediated signaling capacity within the cell. Phosphatidylinositols are critical precursors for phosphorylated derivatives (PIP, PIP2, PIP3) that regulate key intracellular pathways. An increased PI/PL ratio suggests an elevated capacity for intracellular sign…	Reduced PI/PL ratio may indicate impaired phosphoinositide-mediated signaling potentially affecting mTOR or survival signaling.	Increased PI/PL ratio suggests enhanced intracellular signaling dynamics potentially involving PI3K-Akt and mTOR pathways.
	ω6/ω3 Index	((18:2 + 20:4) / (18:3 + 22:6))	FADS1, FADS2, ELOVL5, ELOVL2, ACAT2, ALOX5	(Calder, 2017; Simopoulos, 2008)	omega6/omega3 Index reflects the balance between pro- and anti-inflammatory signaling lipids. An increased ω6/ω3 ratio suggests a shift toward a pro-inflammatory state, whereas a decreased ratio indicates a greater anti-inflammatory potential, often associated with higher levels of ω3-derived lipids.	Lower omega6/omega3 ratio in experimental group suggests enhanced anti-inflammatory potential.	Higher omega6/omega3 ratio in experimental group suggests a shift toward a pro-inflammatory state.
Energy	Acylcarnitine Fraction	(CAR / (Total − CAR))	CPT1A, CPT2, SLC25A20	(Bartlett and Eaton, 2004)	Acylcarnitine Fraction Quantifies the proportion of acylcarnitines, intermediates involved in mitochondrial fatty acid transport and β-oxidation. elevated levels suggest enhanced mitochondrial fatty acid flux, increased β-oxidation, or metabolic overload. conversely, reduced acylcarnitine levels may reflect diminished mitochondrial transport activity, impaired lipid catabolism, or altered energy …	Lower acylcarnitines may reflect reduced mitochondrial fatty acid transport.	Increased acylcarnitines may suggest enhanced fatty acid oxidation or mitochondrial load.
	DG/TG Index	(DG / TG)	ACSL1, DGAT2, LPL, AGPAT2, LCAT	(Reue and Brindley, 2008; Lass et al., 2011)	DG/TG Index Represents the ratio of diacylglycerols (dg) to triacylglycerols (tg), offering insight into lipid mobilization and storage. elevated values suggest active lipolysis and mobilization of stored lipids, while lower values indicate a relative accumulation of triacylglycerols, consistent with enhanced lipid storage or reduced breakdown.	Lower DG/TG ratio may reflect lipid accumulation.	Higher DG/TG ratio suggests active lipid mobilization.
	Energy Load Index	((TG + DG + CE) / (Total − TG − DG − CE))	DGAT1, ACSL4, CPT1A	(Listenberger et al., 2003)	Energy Load Index measures the combined abundance of key energy-storing lipid classes, including triacylglycerols (TG), diacylglycerols (DG), and cholesteryl esters (CE). Elevated values indicate increased lipid accumulation, reflecting a higher energy load in the experimental group. Conversely, reduced values suggest enhanced lipid turnover or mobilization, indicative of increased metabolic dema…	Lower energy lipid load may reflect increased lipid turnover or mobilization.	experimental group show increased energy lipid load (TG+DG+CE) - suggesting lipid accumulation.
	Long/Medium Chain	(Long chains / Medium chains)	CPT1A, ACADM, ACADL, ACAT2, PDK4	(Papamandjaris et al., 1998; Mett et al., 2021; Nakamura et al., 2014)	Long/Medium Chain index reflects the balance between long- and medium-chain fatty acids, providing insight into lipid metabolism and energy utilization. An increased value indicates enrichment in long-chain fatty acids, favoring β-oxidation and enhanced energy production. Conversely, lower values suggest a relative increase in medium-chain fatty acids, potentially associated with lipid storage or…	Higher medium-chain fatty acid levels suggest lipid storage in experimental group.	experimental group show enrichment in long-chain fatty acids - favoring beta-oxidation.
	Neutral/Polar	(Neutral lipids / Polar lipids)	ABCA1, NPC1, FABP4, NPC2, AP2M1	(Harayama and Riezman, 2018)	Neutral/Polar index compares neutral and polar lipids, offering insight into lipid storage and membrane composition. Elevated values indicate an accumulation of neutral lipids, such as triacylglycerols and cholesteryl esters, suggesting enhanced energy storage. Conversely, lower values reflect a relative enrichment in polar lipids, typically associated with membrane structure and function.	Higher polar lipids indicate membrane-associated lipid enrichment.	Neutral lipids are increased - suggesting enhanced lipid storage.
	Short/Long Chain	(Short chains / Long chains)	ACSL1, ACADM, ECHDC1, MBOAT1, LPL	(Schönfeld and Wojtczak, 2016)	Short/Long Chain Index compares the abundance of short-chain fatty acids (typically ≤12 carbons) to long-chain fatty acids, offering insights into lipid metabolism, energy storage, and fatty acid utilization.An increased Short/Long Chain ratio suggests enrichment in short-chain species, which are more soluble, mobile, and preferentially used in rapid energy release, potentially reflecting enhance…	Long-chain fatty acids prevail - potentially favoring beta-oxidation.	Short-chain fatty acid enrichment suggests enhanced lipid mobility or storage.
	Storage Index	(TG / (Total − TG))	DGAT1, ACAT1, FASN, ACSL1, LPL	(Samra, 2000; Czech et al., 2013; Walther and Farese, 2012)	Storage Index quantifies the proportion of triacylglycerols (TG) within the total lipid pool (excluding TG), serving as a marker of lipid accumulation and energy storage capacity.An increased Storage Index indicates greater neutral lipid deposition, often reflecting enhanced lipogenesis, reduced lipid mobilization, or a metabolic shift toward energy storage, commonly observed in nutrient-rich or …	Reduced storage index suggests increased lipid turnover.	experimental group exhibit greater lipid accumulation.
	TG/CE Index	(TG / CE)	ACSL1, ACSL4, DGAT1, DGAT2, LPL	(Walther and Farese, 2012; Maxfield and Tabas, 2005; Farese and Walther, 2009)	TG/CE Index represents the ratio of triacylglycerols (TG) to cholesteryl esters (CE), both of which are key neutral lipid classes involved in energy storage and lipid transport.An increased TG/CE ratio suggests preferential accumulation of triglycerides, which may reflect enhanced lipogenesis, reduced cholesterol esterification, or a shift toward fat storage metabolism—often seen in insulin resis…	Lower TG/CE ratio may indicate altered cholesterol esterification.	experimental group exhibit greater TG/CE ratio - indicating enhanced lipid storage.
	TG/FA Index	(TG / FA)	ACSL1, DGAT1, DGAT2, LIPE, PNPLA2	(Zimmermann et al., 2004; Yen et al., 2008)	Compares esterification of fatty acids into TG to the pool of free FA. High ratios indicate storage via DGAT1/2 and restrained lipolysis; low ratios fit active lipolysis (ATGL/HSL) and/or enhanced oxidation with FA release.	Lower triacylglycerols relative to free fatty acids; consistent with enhanced lipolysis or reduced TG synthesis.	Higher triacylglycerols relative to free fatty acids; consistent with increased esterification/storage or reduced lipolysis.
	TG/PL Index	(TG / PL)	DGAT1, DGAT2, LPL	(Zimmermann et al., 2004; Moessinger et al., 2014)	TG/PL Index compares the abundance of triacylglycerols (TG) to phospholipids (PL), representing the balance between energy storage and membrane synthesis. An increased TG/PL ratio indicates that neutral lipid accumulation exceeds the demand for structural phospholipids, suggesting a metabolic state oriented toward lipid storage, possibly associated with nutrient excess, insulin signaling, or adip…	Lower TG/PL ratio may reflect increased structural lipid synthesis or reduced lipid storage.	Higher TG/PL ratio suggests energy storage exceeds structural lipid demand.

### Sheet: Table S2
Index	Homo_sapiens	Mus_musculus	Rattus_norvegicus	Canis_lupus_familiaris	Sus_scrofa	Xenopus_tropicalis	Arabidopsis_thaliana	Saccharomyces_cerevisiae	Drosophila_melanogaster	Danio_rerio	Caenorhabditis_elegans
(LPC+LPE)/PL Index	LPCAT3	Lpcat3	Lpcat3	LPCAT3	LPCAT3	LPCAT3	LPLAT2	ALE1	nes	lpcat3	mboa-6
(LPC+LPE)/PL Index	PLA2G4A	Pla2g4a	Pla2g4a	PLA2G4A	PLA2G4A	pla2g4a	T27I15_140	PLB1	NA	pla2g4aa	NA
(LPC+LPE)/PL Index	PLD1	Pld1	Pld1	PLD1	PLD1	pld1	PLPZETA2	SPO14	Pld	pld1a	pld-1
AA/DHA Index	ALOX5	Alox5	Alox5	ALOX5	ALOX5	ALOX5	LOX5	NA	NA	alox5a	NA
AA/DHA Index	CYP1B1	Cyp1b1	Cyp1b1	CYP1B1	CYP1B1	cyp1b1	CYP75B1	ERG11	Cyp18a1	cyp1b1	cyp-33E1
AA/DHA Index	PLA2G4A	Pla2g4a	Pla2g4a	PLA2G4A	PLA2G4A	pla2g4a	T27I15_140	PLB1	NA	pla2g4aa	NA
AA/DHA Index	PTGDS	Ptgds	Ptgds	PTGDS	PTGDS	NA	NA	NA	NA	ptgdsb.1	NA
AA/DHA Index	PTGS2	Ptgs2	Ptgs2	PTGS2	PTGS2	ptgs2	DOX1	NA	CG10211	ptgs2b	C46A5.4
Acylcarnitine Fraction	CPT1A	Cpt1a	Cpt1a	CPT1A	CPT1A	LOC100490391	NA	CAT2	whd	cpt1ab	cpt-1
Acylcarnitine Fraction	CPT2	Cpt2	Cpt2	CPT2	CPT2	cpt2	NA	YAT1	CPT2	cpt2	cpt-2
Acylcarnitine Fraction	SLC25A20	Slc25a20	Slc25a20	SLC25A20	SLC25A20	slc25a20	BOU	CRC1	colt	slc25a20	dif-1
BMP Fraction	NPC1	Npc1	Npc1	NPC1	NPC1	npc1	F7F22.1	NCR1	Npc1a	npc1	ncr-1
BMP Fraction	SCARB2	Scarb2	Scarb2	SCARB2	SCARB2	scarb2	NA	NA	emp	scarb2a	scav-3
BMP Fraction	SMPD1	Smpd1	Smpd1	SMPD1	SMPD1	SMPD1	NA	PPN1	CG3376	smpd1	asm-2
CE/Total Index	CETP	Pltp	Pltp	BPI	PLTP	CETP	MQC12.2-2	NA	NA	cetp	ZC513.2
CE/Total Index	SOAT1	Soat1	Soat1	SOAT1	SOAT1	soat1	DGAT1	ARE2	CG8112	soat1	mboa-1
Cardiolipin Fraction	ACAD9	Acad9	Acad9	ACAD9	ACAD9	acads	IVD	POX1	CG7461	acad9	acdh-12
Cardiolipin Fraction	CRLS1	Crls1	Crls1	NA	CRLS1	crls1	CLS	CRD1	CLS	crls1	crls-1
Cardiolipin Fraction	TAZ	Taz	Taz	TAZ	TAZ	taz	At1g78690p	TAZ1	Taz	taz	acl-3
Cer/LPE Index	CERS1	Cers1	Gdf1	GDF3	GDF1	gdf1	NA	NA	gbb	gdf3	dbl-1
Cer/LPE Index	SGMS1	Sgms1	Sgms1	SGMS1	SGMS1	sgms1	IPCS3	NA	SMSr	sgms1	F53B1.2
Cer/LPE Index	UGCG	Ugcg	Ugcg	UGCG	UGCG	ugcg	F6F22.9	NA	GlcT	ugcg	cgt-3
Cer/SM Index	CERS1	Cers1	Gdf1	GDF3	GDF1	gdf1	NA	NA	gbb	gdf3	dbl-1
Cer/SM Index	CERS2	Cers2	Cers2	CERS2	CERS2	cers2	LAG13	LAG1	schlank	cers2a	hyl-1
Cer/SM Index	SGMS1	Sgms1	Sgms1	SGMS1	SGMS1	sgms1	IPCS3	NA	SMSr	sgms1	F53B1.2
Cer/SM Index	SGMS2	Sgms2	Sgms2	SGMS2	SGMS2	sgms2	IPCS3	NA	SMSr	sgms2a	F53B1.2
Cer/SM Index	SPTLC1	Sptlc1	Sptlc1	SPTLC1	SPTLC1	sptlc1	LCB1	LCB1	Spt-I	sptlc1	sptl-1
Ceramide Fraction	CERS1	Cers1	Gdf1	GDF3	GDF1	gdf1	NA	NA	gbb	gdf3	dbl-1
Ceramide Fraction	CERS2	Cers2	Cers2	CERS2	CERS2	cers2	LAG13	LAG1	schlank	cers2a	hyl-1
Ceramide Fraction	SGMS1	Sgms1	Sgms1	SGMS1	SGMS1	sgms1	IPCS3	NA	SMSr	sgms1	F53B1.2
Ceramide Fraction	SGMS2	Sgms2	Sgms2	SGMS2	SGMS2	sgms2	IPCS3	NA	SMSr	sgms2a	F53B1.2
Chol/PLmem Index	ABCA1	Abca1	Abca1	ABCA1	ABCA1	ABCA1	ABCA1	YOL075C	ABCA	abca1a	abt-2
Chol/PLmem Index	HMGCR	Hmgcr	Hmgcr	HMGCR	HMGCR	HMGCR	HMG1	HMG1	Hmgcr	hmgcra	hmgr-1
Chol/PLmem Index	LCAT	Lcat	Lcat	SLC12A4	LCAT	lcat	LCAT1	LRO1	CG18858	lcat	M05B5.4
Chol/PLmem Index	LDLR	Ldlr	Ldlr	LDLR	LDLR	ldlr	NA	NA	LpR2	ldlra	T13C2.6
Chol/PLmem Index	NPC1	Npc1	Npc1	NPC1	NPC1	npc1	F7F22.1	NCR1	Npc1a	npc1	ncr-1
Chol/PLmem Index	NPC2	Npc2	Npc2	NPC2-2	NPC2	npc2	NA	NA	Npc2a	npc2	NA
Chol/PLmem Index	SGMS1	Sgms1	Sgms1	SGMS1	SGMS1	sgms1	IPCS3	NA	SMSr	sgms1	F53B1.2
Chol/PLmem Index	SGMS2	Sgms2	Sgms2	SGMS2	SGMS2	sgms2	IPCS3	NA	SMSr	sgms2a	F53B1.2
Chol/PLmem Index	SMPD1	Smpd1	Smpd1	SMPD1	SMPD1	SMPD1	NA	PPN1	CG3376	smpd1	asm-2
Chol/PLmem Index	SOAT1	Soat1	Soat1	SOAT1	SOAT1	soat1	DGAT1	ARE2	CG8112	soat1	mboa-1
Chol/SM Index	ABCA1	Abca1	Abca1	ABCA1	ABCA1	ABCA1	ABCA1	YOL075C	ABCA	abca1a	abt-2
Chol/SM Index	HMGCR	Hmgcr	Hmgcr	HMGCR	HMGCR	HMGCR	HMG1	HMG1	Hmgcr	hmgcra	hmgr-1
Chol/SM Index	SGMS1	Sgms1	Sgms1	SGMS1	SGMS1	sgms1	IPCS3	NA	SMSr	sgms1	F53B1.2
Chol/SM Index	SGMS2	Sgms2	Sgms2	SGMS2	SGMS2	sgms2	IPCS3	NA	SMSr	sgms2a	F53B1.2
Chol/SM Index	SMPD1	Smpd1	Smpd1	SMPD1	SMPD1	SMPD1	NA	PPN1	CG3376	smpd1	asm-2
DG/PL Index	PLCB1	Plcb1	Plcb1	PLCB1	PLCB1	lipt2	PLC7	PLC1	Plc21C	plcb3	egl-8
DG/PL Index	PLCD1	Plcd1	Plcd1	PLCD1	PLCD1	plcd1	PLC3	PLC1	Plc21C	plcd1b	plc-4
DG/PL Index	PLCG1	Plcg1	Plcg1	PLCG1	PLCG1	PLCG1	PLC1	PLC1	sl	plcg1	plc-3
DG/PL Index	PRKCA	Prkca	Prkca	PRKCA	PRKCA	prkcb	ATPK2	PKC1	Pkc53E	prkcaa	pkc-2
DG/PL Index	PRKCB	Prkcb	Prkcb	PRKCB	PRKCB	prkcb	ATPK2	PKC1	Pkc53E	prkcbb	pkc-2
DG/TG Index	ACSL1	Acsl1	Acsl1	ACSL1	ACSL1	acsl1	LACS7	FAA2	CG3961	acsl1a	acs-13
DG/TG Index	AGPAT2	Agpat2	Agpat2	AGPAT2	AGPAT2	agpat2	LPAT1	SLC1	Agpat1	agpat2	acl-2
DG/TG Index	DGAT2	Dgat2	Dgat2	DGAT2	LOC110259135	dgat2	DGAT2	DGA1	Dgat2	dgat2	dgtr-1
DG/TG Index	LCAT	Lcat	Lcat	SLC12A4	LCAT	lcat	LCAT1	LRO1	CG18858	lcat	M05B5.4
DG/TG Index	LPL	Lpl	Lpl	LPL	LPL	LPL	NA	NA	CG5966	lpl	NA
Double Bond Index	ELOVL5	Elovl5	Elovl5	ELOVL5	ELOVL5	elovl5	F24P17.3	ELO2	CG31522	elovl5	elo-1
Double Bond Index	FADS1	Fads1	Fads1	FADS1	FADS1	fads1	SLD2	CYB5	CG6870	fads2	fat-3
Double Bond Index	FADS2	Fads2	Fads2	FADS2	FADS2	fads2	SLD2	CYB5	CG3566	fads2	fat-3
Double Bond Index	SCD1	Scd3	Scd	SCD	SCD	scd	ADS3	OLE1	Desat1	scd	fat-6
Energy Load Index	ACSL4	Acsl4	Acsl4	ACSL4	ACSL4	acsl3	LACS8	FAA4	Acsl	acsl4a	acs-17
Energy Load Index	CPT1A	Cpt1a	Cpt1a	CPT1A	CPT1A	LOC100490391	NA	CAT2	whd	cpt1ab	cpt-1
Energy Load Index	DGAT1	Dgat1	Dgat1	DGAT1	DGAT1	DGAT1	DGAT1	ARE2	mdy	dgat1a	mboa-2
Ether Lipid Fraction	ELOVL1	Elovl1	Elovl1	ELOVL1	ELOVL1	elovl1	F24P17.4	ELO2	ELOVL	elovl1b	elo-6
Ether Lipid Fraction	GPD1L	Gpd1l	Gpd1l	GPD1L	GPD1L	gpd1l	DHAPRD	GPD1	Gpdh1	gpd1l	gpdh-2
Ether Lipid Fraction	LPCAT3	Lpcat3	Lpcat3	LPCAT3	LPCAT3	LPCAT3	LPLAT2	ALE1	nes	lpcat3	mboa-6
Ether Lipid Fraction	PLA2G4A	Pla2g4a	Pla2g4a	PLA2G4A	PLA2G4A	pla2g4a	T27I15_140	PLB1	NA	pla2g4aa	NA
Ether Lipid Fraction	PPARA	Ppara	Ppara	PPARA	PPARA	ppara	NA	NA	Eip75B	pparab	sex-1
Ferroptosis Susceptibility Index	ACSL4	Acsl4	Acsl4	ACSL4	ACSL4	acsl3	LACS8	FAA4	Acsl	acsl4a	acs-17
Ferroptosis Susceptibility Index	ALOX15	Alox15	Alox15	ALOX12	ALOX15	ALOX5	LOX6	NA	NA	alox12	NA
Ferroptosis Susceptibility Index	GPX4	Gpx4	Gpx4	GPX8	GPX4	gpx8	GPX7	GPX2	PHGPx	gpx4b	gpx-6
Ferroptosis Susceptibility Index	LPCAT3	Lpcat3	Lpcat3	LPCAT3	LPCAT3	LPCAT3	LPLAT2	ALE1	nes	lpcat3	mboa-6
Ferroptosis Susceptibility Index	NCOA4	Ncoa4	Ncoa4	NCOA4	NCOA4	ncoa4	NA	NA	NA	ncoa4	NA
Ferroptosis Susceptibility Index	SLC7A11	Slc7a11	Slc7a11	SLC7A11	SLC7A11	SLC7A11	CAT6	MUP1	CG1607	slc7a11	aat-1
Ferroptosis Susceptibility Index	TFRC	Tfrc	Tfrc	TFRC	TFRC	tfrc-2	LAMP1	VPS70	NA	tfr1a	gcp-2.1
GM3/GM2 Ratio	HEXA	Hexa	Hexa	HEXA	HEXA	hexb	HEXO3	NA	Hexo2	hexb	hex-1
GM3/GM2 Ratio	HEXB	Hexb	Hexb	HEXA	HEXB	hexb	HEXO3	NA	Hexo2	hexb	hex-1
GM3/GM2 Ratio	ST3GAL5	St3gal5	St3gal5	ST3GAL5	ST3GAL5	st3gal5	SIA2	NA	SiaT	st3gal5	NA
LPC/PC Index	GPAM	Gpam	Gpam	GPAM	GPAM	gpat2	NA	NA	mino	gpam	acl-6
LPC/PC Index	GPCPD1	Gpcpd1	Gpcpd1	GPCPD1	GPCPD1	gpcpd1	GDPD3	GDE1	CG2818	gpcpd1	gpcp-2
LPC/PC Index	LCAT	Lcat	Lcat	SLC12A4	LCAT	lcat	LCAT1	LRO1	CG18858	lcat	M05B5.4
LPC/PC Index	PLA2	Pla2g1b	Pla2g1b	PLA2G1B	PLA2G1B	cdca4-2	NA	NA	CG14507	pla2g1b	C07E3.9
LPC/PC Index	PLA2	Pla2g6	Pla2g6	PLA2G6	PLA2G6	PLA2G6	PLA1	NAS6	iPLA2-VIA	pla2g6	ipla-3
LPC/PC Index	PLA2	Pla2g2e	Pla2g2a	PLA2G2D	PLA2G2A	pla2g2e	NA	NA	CG14507	zgc:92162	C03H5.4
LPC/PC Index	PLD1	Pld1	Pld1	PLD1	PLD1	pld1	PLPZETA2	SPO14	Pld	pld1a	pld-1
LPE/PE Index	GPCPD1	Gpcpd1	Gpcpd1	GPCPD1	GPCPD1	gpcpd1	GDPD3	GDE1	CG2818	gpcpd1	gpcp-2
LPE/PE Index	GPD1	Gpd1	Gpd1	GPD1	GPD1	gpd1	DHAPRD	GPD1	Gpdh1	gpd1a	gpdh-2
LPE/PE Index	LPAAT	Mboat2	Mboat2	MBOAT2	MBOAT2	mboat2	LPLAT1	ALE1	oys	mboat2a	mboa-3
LPE/PE Index	LPCAT3	Lpcat3	Lpcat3	LPCAT3	LPCAT3	LPCAT3	LPLAT2	ALE1	nes	lpcat3	mboa-6
LPE/PE Index	PLD2	Pld2	Pld2	PLD2	PLD2	pld1	PLPZETA2	SPO14	Pld	pld2	pld-1
Long/Medium Chain	ACADL	Acadl	Acadl	ACADL	ACADL	acadl	IVD	NA	CG6638	acadl	acdh-7
Long/Medium Chain	ACADM	Acadm	Acadm	ACADM	ACADM	ACADM	IVD	NA	Mcad	acadm	acdh-10
Long/Medium Chain	CPT1A	Cpt1a	Cpt1a	CPT1A	CPT1A	LOC100490391	NA	CAT2	whd	cpt1ab	cpt-1
Long/Medium Chain	PDK4	Pdk4	Pdk4	PDK4	PDK4	pdk4	PDK	PKP2	Pdk	pdk4	pdhk-2
Long/Medium Chain	SOAT2	Soat2	Soat2	SOAT2	SOAT2	soat2	DGAT1	ARE2	CG8112	soat1	mboa-1
Lyso-O/PL-O (matched)	AGPS	Agps	Agps	AGPS	AGPS	agps	DLD	DLD1	ADPS	agps	ads-1
Lyso-O/PL-O (matched)	GNPAT	Gnpat	Gnpat	GNPAT	GNPAT	gnpat	NA	NA	Dhap-at	gnpat	acl-7
Lyso-O/PL-O (matched)	LPCAT2	Lpcat2	Lpcat2	LPCAT2	LPCAT2	lpcat2	LPEAT2	CNB1	LPCAT	lpcat2	acl-4
Lyso-O/PL-O (matched)	LPCAT3	Lpcat3	Lpcat3	LPCAT3	LPCAT3	LPCAT3	LPLAT2	ALE1	nes	lpcat3	mboa-6
Lyso-O/PL-O (matched)	PLA2G6	Pla2g6	Pla2g6	PLA2G6	PLA2G6	PLA2G6	PLA1	NAS6	iPLA2-VIA	pla2g6	ipla-3
Lyso-O/PL-O (matched)	PLA2G7	Pla2g7	Pla2g7	PLA2G7	PLA2G7	pla2g7	NA	NA	NA	pla2g7	paf-2
Lyso-P/PL-P (matched)	AGPS	Agps	Agps	AGPS	AGPS	agps	DLD	DLD1	ADPS	agps	ads-1
Lyso-P/PL-P (matched)	FAR1	Far1	Far1	FAR1	FAR1	far1	FAR6	LYS2	CG5065	far1	fard-1
Lyso-P/PL-P (matched)	GNPAT	Gnpat	Gnpat	GNPAT	GNPAT	gnpat	NA	NA	Dhap-at	gnpat	acl-7
Lyso-P/PL-P (matched)	PLA2G6	Pla2g6	Pla2g6	PLA2G6	PLA2G6	PLA2G6	PLA1	NAS6	iPLA2-VIA	pla2g6	ipla-3
Lyso-P/PL-P (matched)	TMEM189	Tmem189	Tmem189	TMEM189	TMEM189	tmem189	FAD4	NA	Kua	tmem189	Y53C10A.5
Lyso/PL (matched)	LPCAT1	Lpcat1	Lpcat1	LPCAT1	LPCAT1	lpcat1	LPEAT2	NA	LPCAT	lpcat1	acl-5
Lyso/PL (matched)	LPCAT3	Lpcat3	Lpcat3	LPCAT3	LPCAT3	LPCAT3	LPLAT2	ALE1	nes	lpcat3	mboa-6
Lyso/PL (matched)	MBOAT2	Mboat2	Mboat2	MBOAT2	MBOAT2	mboat2	LPLAT1	ALE1	oys	mboat2a	mboa-3
Lyso/PL (matched)	PLA2G2A	Pla2g2e	Pla2g2a	PLA2G2D	PLA2G2A	pla2g2e	NA	NA	CG14507	zgc:92162	C03H5.4
Lyso/PL (matched)	PLA2G4A	Pla2g4a	Pla2g4a	PLA2G4A	PLA2G4A	pla2g4a	T27I15_140	PLB1	NA	pla2g4aa	NA
Lyso/PL (matched)	PLA2G6	Pla2g6	Pla2g6	PLA2G6	PLA2G6	PLA2G6	PLA1	NAS6	iPLA2-VIA	pla2g6	ipla-3
Membrane Fluidity Index	CEPT1	Cept1	Cept1	CEPT1	CEPT1	cept1	AAPT1	CPT1	bbc	cept1b	cept-1
Membrane Fluidity Index	PCYT1A	Pcyt1a	Pcyt1a	PCYT1A	PCYT1A	PCYT1A	CCT2	PCT1	Pcyt1	pcyt1aa	pcyt-1
Membrane Fluidity Index	PCYT2	Pcyt2	Pcyt2	PCYT2	PCYT2	pcyt2	PECT1	ECT1	Pect	pcyt2	pcyt-2.1
Membrane Fluidity Index	PEMT	Pemt	Pemt	PEMT	PEMT	pemt	NA	OPI3	NA	pemt	NA
Membrane Fluidity Index	SGMS1	Sgms1	Sgms1	SGMS1	SGMS1	sgms1	IPCS3	NA	SMSr	sgms1	F53B1.2
Membrane Fluidity Index	SMPD1	Smpd1	Smpd1	SMPD1	SMPD1	SMPD1	NA	PPN1	CG3376	smpd1	asm-2
Mono/Poly Ratio	ELOVL5	Elovl5	Elovl5	ELOVL5	ELOVL5	elovl5	F24P17.3	ELO2	CG31522	elovl5	elo-1
Mono/Poly Ratio	FADS1	Fads1	Fads1	FADS1	FADS1	fads1	SLD2	CYB5	CG6870	fads2	fat-3
Mono/Poly Ratio	FADS2	Fads2	Fads2	FADS2	FADS2	fads2	SLD2	CYB5	CG3566	fads2	fat-3
Mono/Poly Ratio	SCD1	Scd3	Scd	SCD	SCD	scd	ADS3	OLE1	Desat1	scd	fat-6
Mono/Poly Ratio	SCD2	NA	NA	NA	NA	NA	NA	NA	NA	NA	NA
Neutral/Polar	ABCA1	Abca1	Abca1	ABCA1	ABCA1	ABCA1	ABCA1	YOL075C	ABCA	abca1a	abt-2
Neutral/Polar	AP2M1	Ap2m1	Ap2m1	AP2M1	AP2M1	ap2m1	AP2M	APM1	AP-2mu	ap2m1b	dpy-23
Neutral/Polar	FABP4	Fabp4	Fabp4	LOC100686507	FABP4	pmp2	NA	NA	fabp	fabp3	lbp-6
Neutral/Polar	NPC1	Npc1	Npc1	NPC1	NPC1	npc1	F7F22.1	NCR1	Npc1a	npc1	ncr-1
Neutral/Polar	NPC2	Npc2	Npc2	NPC2-2	NPC2	npc2	NA	NA	Npc2a	npc2	NA
Odd/Even Chain	ACAD8	Acad8	Acad8	ACAD8	ACADS	ACAD8	IVD	NA	Arc42	acad8	acdh-9
Odd/Even Chain	DHDDS	Dhdds	Dhdds	DHDDS	DHDDS	dhdds	CPT1	RER2	CG10778	dhdds	T01G1.4
Odd/Even Chain	ECHDC1	Echdc1	Echdc1	ECHDC1	ECHDC1	echdc1	ECHIA	NA	CG8778	auh	C32E8.9
Odd/Even Chain	HACL1	Hacl1	Hacl1	LOC608697	HACL1	hacl1	HACL	PXP1	Hacl	hacl1	B0334.3
Odd/Even Chain	MBOAT1	Mboat1	Mboat1	MBOAT1	MBOAT1	mboat1	LPLAT1	ALE1	oys	mboat1	mboa-3
Odd/Even Chain	SOAT2	Soat2	Soat2	SOAT2	SOAT2	soat2	DGAT1	ARE2	CG8112	soat1	mboa-1
OxPL/PL Index	ALOX15	Alox15	Alox15	ALOX12	ALOX15	ALOX5	LOX6	NA	NA	alox12	NA
OxPL/PL Index	GPX4	Gpx4	Gpx4	GPX8	GPX4	gpx8	GPX7	GPX2	PHGPx	gpx4b	gpx-6
OxPL/PL Index	LTA4H	Lta4h	Lta4h	LTA4H	LTA4H	lta4h	LKHA4	LAP2	CG10602	lta4h	ltah-1.2
OxPL/PL Index	PLA2G4A	Pla2g4a	Pla2g4a	PLA2G4A	PLA2G4A	pla2g4a	T27I15_140	PLB1	NA	pla2g4aa	NA
OxPL/PL Index	PTGS1	Ptgs1	Ptgs1	PTGS1	PTGS1	ptgs1	DOX1	NA	CG4009	ptgs1	C46A5.4
PA/PL Index	DGKZ	Dgkz	Dgkz	DGKZ	DGKZ	DGKZ	DGK1	NA	rdgA	dgkza	dgk-5
PA/PL Index	LPIN1	Lpin1	Lpin1	LPIN1	LPIN1	lpin1	PAH2	PAH1	Lpin	lpin1	lpin-1
PA/PL Index	MTOR	Mtor	Mtor	MTOR	MTOR	mtor	TOR	TOR2	Tor	mtor	let-363
PA/PL Index	PLD1	Pld1	Pld1	PLD1	PLD1	pld1	PLPZETA2	SPO14	Pld	pld1a	pld-1
PA/PL Index	PLD2	Pld2	Pld2	PLD2	PLD2	pld1	PLPZETA2	SPO14	Pld	pld2	pld-1
PC Unsat/Sat Index	ELOVL5	Elovl5	Elovl5	ELOVL5	ELOVL5	elovl5	F24P17.3	ELO2	CG31522	elovl5	elo-1
PC Unsat/Sat Index	FADS1	Fads1	Fads1	FADS1	FADS1	fads1	SLD2	CYB5	CG6870	fads2	fat-3
PC Unsat/Sat Index	FADS2	Fads2	Fads2	FADS2	FADS2	fads2	SLD2	CYB5	CG3566	fads2	fat-3
PC Unsat/Sat Index	PPARA	Ppara	Ppara	PPARA	PPARA	ppara	NA	NA	Eip75B	pparab	sex-1
PC Unsat/Sat Index	SCD1	Scd3	Scd	SCD	SCD	scd	ADS3	OLE1	Desat1	scd	fat-6
PE/PC Index	GPAM	Gpam	Gpam	GPAM	GPAM	gpat2	NA	NA	mino	gpam	acl-6
PE/PC Index	GPCPD1	Gpcpd1	Gpcpd1	GPCPD1	GPCPD1	gpcpd1	GDPD3	GDE1	CG2818	gpcpd1	gpcp-2
PE/PC Index	GPX4	Gpx4	Gpx4	GPX8	GPX4	gpx8	GPX7	GPX2	PHGPx	gpx4b	gpx-6
PE/PC Index	LPCAT3	Lpcat3	Lpcat3	LPCAT3	LPCAT3	LPCAT3	LPLAT2	ALE1	nes	lpcat3	mboa-6
PE/PC Index	PLD1	Pld1	Pld1	PLD1	PLD1	pld1	PLPZETA2	SPO14	Pld	pld1a	pld-1
PI/PL Index	INPP5D	Inpp5d	Inpp5d	INPP5D	INPP5D	INPPL1	IP5P8	INP52	Ocrl	inpp5d	unc-26
PI/PL Index	PIK3CA	Pik3ca	Pik3ca	PIK3CA	PIK3CA	pik3ca	VPS34	VPS34	Pi3K92E	pik3ca	age-1
PI/PL Index	PIK3CB	Pik3cb	Pik3cb	PIK3CB	PIK3CB	pik3cb	VPS34	VPS34	Pi3K92E	pik3cb	age-1
PI/PL Index	PLCG1	Plcg1	Plcg1	PLCG1	PLCG1	PLCG1	PLC1	PLC1	sl	plcg1	plc-3
PI/PL Index	PLCG2	Plcg2	Plcg2	PLCG2	PLCG2	PLCG2	PLC5	PLC1	sl	plcg2	plc-3
PI/PL Index	PTEN	Pten	Pten	PTEN	PTEN	pten	PTEN2A	TEP1	Pten	ptenb	daf-18
PL/SM Index	SGMS1	Sgms1	Sgms1	SGMS1	SGMS1	sgms1	IPCS3	NA	SMSr	sgms1	F53B1.2
PL/SM Index	SGMS2	Sgms2	Sgms2	SGMS2	SGMS2	sgms2	IPCS3	NA	SMSr	sgms2a	F53B1.2
PL/SM Index	SMPD1	Smpd1	Smpd1	SMPD1	SMPD1	SMPD1	NA	PPN1	CG3376	smpd1	asm-2
SM/PC Index	CDIPT	Cdipt	Cdipt	CDIPT	CDIPT	cdipt	PIS2	PIS1	Pis	cdipt	pisy-1
SM/PC Index	FASN	Fasn	Fasn	FASN	FASN	fasn	F18E5.200	CEM1	FASN1	fasn	fasn-1
SM/PC Index	SCD1	Scd3	Scd	SCD	SCD	scd	ADS3	OLE1	Desat1	scd	fat-6
SM/PC Index	SGMS1	Sgms1	Sgms1	SGMS1	SGMS1	sgms1	IPCS3	NA	SMSr	sgms1	F53B1.2
SM/PC Index	SMPD1	Smpd1	Smpd1	SMPD1	SMPD1	SMPD1	NA	PPN1	CG3376	smpd1	asm-2
Saturation Index	ELOVL5	Elovl5	Elovl5	ELOVL5	ELOVL5	elovl5	F24P17.3	ELO2	CG31522	elovl5	elo-1
Saturation Index	FADS1	Fads1	Fads1	FADS1	FADS1	fads1	SLD2	CYB5	CG6870	fads2	fat-3
Saturation Index	FADS2	Fads2	Fads2	FADS2	FADS2	fads2	SLD2	CYB5	CG3566	fads2	fat-3
Saturation Index	SCD1	Scd3	Scd	SCD	SCD	scd	ADS3	OLE1	Desat1	scd	fat-6
Saturation Index	SCD2	NA	NA	NA	NA	NA	NA	NA	NA	NA	NA
Short/Long Chain	ACADM	Acadm	Acadm	ACADM	ACADM	ACADM	IVD	NA	Mcad	acadm	acdh-10
Short/Long Chain	ACSL1	Acsl1	Acsl1	ACSL1	ACSL1	acsl1	LACS7	FAA2	CG3961	acsl1a	acs-13
Short/Long Chain	ECHDC1	Echdc1	Echdc1	ECHDC1	ECHDC1	echdc1	ECHIA	NA	CG8778	auh	C32E8.9
Short/Long Chain	LPL	Lpl	Lpl	LPL	LPL	LPL	NA	NA	CG5966	lpl	NA
Short/Long Chain	MBOAT1	Mboat1	Mboat1	MBOAT1	MBOAT1	mboat1	LPLAT1	ALE1	oys	mboat1	mboa-3
Storage Index	ACSL1	Acsl1	Acsl1	ACSL1	ACSL1	acsl1	LACS7	FAA2	CG3961	acsl1a	acs-13
Storage Index	DGAT1	Dgat1	Dgat1	DGAT1	DGAT1	DGAT1	DGAT1	ARE2	mdy	dgat1a	mboa-2
Storage Index	FASN	Fasn	Fasn	FASN	FASN	fasn	F18E5.200	CEM1	FASN1	fasn	fasn-1
Storage Index	LPL	Lpl	Lpl	LPL	LPL	LPL	NA	NA	CG5966	lpl	NA
Storage Index	SOAT1	Soat1	Soat1	SOAT1	SOAT1	soat1	DGAT1	ARE2	CG8112	soat1	mboa-1
Structural/Energetic	ACADM	Acadm	Acadm	ACADM	ACADM	ACADM	IVD	NA	Mcad	acadm	acdh-10
Structural/Energetic	CPT1A	Cpt1a	Cpt1a	CPT1A	CPT1A	LOC100490391	NA	CAT2	whd	cpt1ab	cpt-1
Structural/Energetic	FASN	Fasn	Fasn	FASN	FASN	fasn	F18E5.200	CEM1	FASN1	fasn	fasn-1
Structural/Energetic	PDK1	Pdk1	Pdk1	PDK1	PDK1	PDK1	PDK	PKP1	Pdk	pdk1	pdhk-2
Structural/Energetic	SCD	Scd3	Scd	SCD	SCD	scd	ADS3	OLE1	Desat1	scd	fat-6
TG/CE Index	ACSL1	Acsl1	Acsl1	ACSL1	ACSL1	acsl1	LACS7	FAA2	CG3961	acsl1a	acs-13
TG/CE Index	ACSL4	Acsl4	Acsl4	ACSL4	ACSL4	acsl3	LACS8	FAA4	Acsl	acsl4a	acs-17
TG/CE Index	DGAT1	Dgat1	Dgat1	DGAT1	DGAT1	DGAT1	DGAT1	ARE2	mdy	dgat1a	mboa-2
TG/CE Index	DGAT2	Dgat2	Dgat2	DGAT2	LOC110259135	dgat2	DGAT2	DGA1	Dgat2	dgat2	dgtr-1
TG/CE Index	LPL	Lpl	Lpl	LPL	LPL	LPL	NA	NA	CG5966	lpl	NA
TG/FA Index	ACSL1	Acsl1	Acsl1	ACSL1	ACSL1	acsl1	LACS7	FAA2	CG3961	acsl1a	acs-13
TG/FA Index	DGAT1	Dgat1	Dgat1	DGAT1	DGAT1	DGAT1	DGAT1	ARE2	mdy	dgat1a	mboa-2
TG/FA Index	DGAT2	Dgat2	Dgat2	DGAT2	LOC110259135	dgat2	DGAT2	DGA1	Dgat2	dgat2	dgtr-1
TG/FA Index	LIPE	Lipe	Lipe	LIPE	LIPE	lipe	CXE13	NA	Hsl	lipeb	hosl-1
TG/FA Index	PNPLA2	Pnpla2	Pnpla2	PNPLA2	PNPLA2	pnpla2	T16O9.13	NA	bmm	pnpla2	atgl-1
TG/PL Index	DGAT1	Dgat1	Dgat1	DGAT1	DGAT1	DGAT1	DGAT1	ARE2	mdy	dgat1a	mboa-2
TG/PL Index	DGAT2	Dgat2	Dgat2	DGAT2	LOC110259135	dgat2	DGAT2	DGA1	Dgat2	dgat2	dgtr-1
TG/PL Index	LPL	Lpl	Lpl	LPL	LPL	LPL	NA	NA	CG5966	lpl	NA
omega6/omega3 Index	ALOX5	Alox5	Alox5	ALOX5	ALOX5	ALOX5	LOX5	NA	NA	alox5a	NA
omega6/omega3 Index	ELOVL2	Elovl2	Elovl2	ELOVL2	ELOVL2	elovl2	F24P17.3	ELO2	ELOVL	elovl2	elo-6
omega6/omega3 Index	ELOVL5	Elovl5	Elovl5	ELOVL5	ELOVL5	elovl5	F24P17.3	ELO2	CG31522	elovl5	elo-1
omega6/omega3 Index	FADS1	Fads1	Fads1	FADS1	FADS1	fads1	SLD2	CYB5	CG6870	fads2	fat-3
omega6/omega3 Index	FADS2	Fads2	Fads2	FADS2	FADS2	fads2	SLD2	CYB5	CG3566	fads2	fat-3
omega6/omega3 Index	SOAT2	Soat2	Soat2	SOAT2	SOAT2	soat2	DGAT1	ARE2	CG8112	soat1	mboa-1
