## Supplementary material for "Functional Lipid Analysis via Index-Based Lipidomics Profile: A New Computational Module in LipidOne": Lipidomic Dataset 1

Metabolite	SC_a	SC_b	SC_c	KD_a	KD_b	KD_c
Label	SC	SC	SC	KD	KD	KD
ST 16:0	44679.06758	37608.89756	43683.31226	39536.0124	36381.71204	34970.38545
ST 16:1	31765.73125	22273.73533	30852.4886	22269.65082	20734.81665	18662.96313
ST 18:0	7657.711678	6586.891865	9060.411335	10395.80201	9363.745143	6911.593937
ST 18:1	218551.7971	153185.0437	197267.0422	92397.28629	88205.53951	85580.65341
ST 18:2	52770.47433	29354.42238	41317.89996	23746.75142	15266.51061	14483.63284
ST 19:1	9153.678733	6102.596222	9260.152563	2622.620362	2646.924033	3488.902494
ST 20:1	27044.80409	20783.95486	29740.19535	12952.58772	13525.75617	11495.70469
ST 20:2	46980.24845	30729.65815	36688.09457	14423.34218	12928.02717	6545.900491
ST 20:3	48699.16939	23124.57843	35065.28718	18508.38442	16106.07291	11043.25968
ST 20:4	104982.5015	30196.1265	60838.19582	37782.37814	18623.62976	15235.27302
ST 20:5	19001.16313	7428.062315	10902.09088	7931.537098	4022.476186	4779.184284
ST 22:1	9303.463273	7988.273427	8989.461899	4431.784575	4157.873822	3976.442671
ST 22:3	13435.9497	5667.866961	8698.625914	4248.210559	2107.035758	2604.534992
ST 22:4	34428.74292	12717.15739	21691.0206	11230.07134	6843.614469	5123.816197
ST 22:5	14725.28382	7591.305456	12794.12782	7250.985346	5812.294853	4190.062817
ST 22:6	50755.56585	30676.90093	48033.40677	23152.63006	18098.09106	14580.57542
ST 24:1	12638.12176	9884.089321	11986.66012	5662.940981	6544.605065	6295.484617
ST 24:2	4858.418836	2947.864812	4700.418599	2711.954084	1473.457712	2355.180324
ST 34:0	117561.3607	85621.69777	118488.5791	128131.8234	105196.1812	98786.23145
DG 14:0_16:0	27531.13032	16002.22299	19604.89773	26853.42271	23298.54824	27616.97999
DG 16:0_16:0	617211.9597	300735.5389	393769.0821	764555.4086	512880.8926	616137.0235
DG 16:0_16:1	70642.24929	50510.91872	61242.11692	35130.52595	29151.34651	32679.59388
DG 16:0_18:0	186596.9279	93110.02199	122469.7781	245493.1369	168019.9836	188168.7964
DG 16:0_18:1	206854.3949	136778.4254	158488.3625	127520.064	114082.8519	136420.1403
DG 16:0_20:4	45377.49066	23856.23926	31590.30785	47687.34176	37479.66013	39236.66142
DG 16:0_22:5	11115.85964	7366.897852	10239.20394	9584.912295	9968.286356	11015.99316
DG 18:0_18:1	59141.3033	42030.58609	52014.13727	46576.67794	50107.17782	58050.64692
DG 18:0_20:3	26272.31888	17343.00048	22613.60688	18766.03386	23888.81034	26344.24032
DG 18:0_20:4	216242.0082	121771.2249	166312.8716	206624.3492	175133.8405	192783.0155
DG 18:1_18:1	32693.69707	26986.41435	29745.48583	15094.62743	19111.79055	21209.90545
PC 14:0_14:0	54601.42672	35403.14811	49084.11384	84478.61215	73390.53941	78540.92634
PC 14:0_16:0	77256.15925	55642.11163	61632.8679	89072.0238	72149.90417	70342.79207
PC 14:0_16:1	8573.583955	10385.63046	8984.677005	8431.189158	9498.986613	9409.395438
PC 14:0_24:6	31392.48302	14157.07578	33160.84645	23263.05443	30816.82344	35783.67692
PC 15:0_16:0	242058.6887	156010.8948	211702.2363	383195.1569	318856.5986	309139.7661
PC 15:0_16:1	47500.24477	39589.43972	49628.26291	56315.82091	55485.70377	52021.52248
PC 16:0_16:0	443440.1989	242582.3117	317439.0658	501402.8366	402876.6482	395900.6754
PC 16:0_16:1	199716.8074	156607.827	173307.5299	167937.8937	157810.2828	164713.6467
PC 16:0_17:1	30993.52754	25727.84536	28002.74514	32440.67582	34455.95482	34434.60419
PC 16:0_18:0	126142.614	66611.81581	84569.08646	159382.7336	127840.9369	125219.1916
PC 16:0_18:1	606387.5609	445243.2209	598731.185	546103.5237	546423.9461	542935.3228
PC 16:0_18:2	117597.4548	118526.8769	133137.8084	126746.7694	135760.6788	173876.5457
PC 16:0_18:3	781451.2141	368998.8935	763253.0454	1120642.944	1028134.211	1058535.178
PC 16:0_19:1	19183.76364	15628.59644	16443.53495	24966.40139	28284.19411	28455.29417
PC 16:0_19:4	33985.96807	19903.96401	30680.58075	30964.75515	23474.1067	22624.44724
PC 16:0_20:3	22285.09911	14786.25035	17958.38357	19928.39536	22047.83824	23865.03671
PC 16:0_20:5	7005.564196	5960.182741	7246.381319	11922.88567	12784.29972	12130.58624
PC 16:0_22:4	319693.8992	189819.1446	253748.785	361291.9633	286174.9293	299373.5851
PC 16:0_22:5	28053.72184	17790.89417	25048.77007	31335.73244	35743.26614	36598.04276
PC 16:0_22:6	13321.76479	10083.45703	11598.64039	18007.29208	15048.76015	15822.07859
PC 16:0_24:6	47379.16925	38220.12945	48980.22953	40899.8711	53742.36771	54183.44828
PC 16:1_16:1	23709.72716	24734.13324	27793.13797	13729.82748	14732.01865	15880.63102
PC 16:1_18:1	149386.131	81395.4461	142438.1551	187386.4967	164560.5173	167788.52
PC 16:1_20:4	69533.44104	50211.30707	80325.8633	68450.75966	76994.60375	80032.88612
PC 17:2_20:3	77898.26677	49745.73026	74761.2182	66686.2315	61268.64378	66483.26684
PC 18:0_18:0	91968.238	46710.74666	58609.95978	137255.6614	111891.3411	111604.8139
PC 18:0_18:1	265036.774	205623.0404	222967.0059	295494.4155	306347.1139	321596.9782
PC 18:0_18:2	63816.51336	53508.93607	51917.27157	88740.78378	99754.18819	111710.8573
PC 18:0_18:3	292013.429	160019.4368	203019.1992	368059.8349	287713.3961	305190.7847
PC 18:0_19:1	50351.4482	41550.09537	45512.88661	69007.31045	77291.86129	76543.39893
PC 18:0_19:4	79399.75847	39159.85984	63324.95571	81476.31393	59700.14736	58104.74701
PC 18:0_20:3	20402.63359	15214.01314	17133.03626	26209.20241	32564.86113	32863.07174
PC 18:0_20:4	58919.75265	32099.74133	49242.89417	106487.4282	104447.8473	102925.9272
PC 18:0_20:5	124653.4518	115132.0707	132586.9161	158888.7119	190200.4187	206227.0135
PC 18:0_22:5	167063.3065	106077.6691	147003.308	225526.7857	235257.507	233599.0748
PC 18:1_18:1	72419.75528	72318.50452	80345.979	57406.32663	68502.09448	70945.80152
PC 18:1_18:2	14012.09187	16124.88388	15937.28349	13041.26285	19235.8791	20794.12662
PC 18:1_19:1	36228.08537	61460.16	75062.48707	34431.28768	41224.53294	44207.08384
PC 18:1_20:4	181865.7613	152198.8091	193712.7343	166914.6341	200547.7791	209264.3376
PC 18:1_22:6	130335.0127	58481.93971	112815.029	259967.787	261960.2504	257483.9641
PC 18:3_21:5	14630.78196	7338.888031	14101.72007	17607.14877	12122.86295	14301.05481
PC 19:1_19:1	110419.4525	114724.4349	123503.1543	242337.3468	99810.22254	276792.1163
PC 19:2_19:2	562420.0608	461189.5231	520256.5162	644831.2595	681051.6157	772973.4015
PC 20:3_20:3	39343.05915	29149.37095	36506.79711	44464.08042	54664.80839	60527.56395
PC 20:4_20:4	96733.74668	53964.30125	90134.94124	113420.9289	122174.0424	127531.0262
PC O-10:0_26:3	31375.36647	19093.9241	24176.66493	21282.01727	21109.41361	19484.29687
PC O-14:0_22:4	301744.6036	237860.7132	251240.3042	143457.7471	151235.4901	153054.1565
PC O-14:0_24:3	32107.32068	27950.48195	24856.10039	11782.32225	16515.21298	15296.8705
PC O-14:0_26:3	9948.321077	5636.11408	8090.695182	10231.79907	10242.5183	9846.397131
PC O-14:1_20:4	21488.67045	16302.14468	19830.46178	22555.84772	20936.29387	23419.94218
PC O-15:0_20:1	54877.35407	46138.46253	50631.92028	48590.28926	60562.70333	57575.14584
PC O-15:1_16:0	38595.13484	24548.70235	31125.35972	56596.36179	50866.57418	47081.76254
PC O-15:1_22:3	15511.54053	11177.34849	14324.25173	17324.96206	16147.62514	18972.44813
PC O-15:1_22:6	26444.98077	17364.76587	25520.0822	26827.83693	26376.05065	30201.68465
PC O-15:2_19:3	45771.14598	26436.49289	36142.83417	27959.65537	20647.34806	20326.99519
PC O-15:2_22:4	160435.9029	82085.02669	133767.7714	149689.7053	120225.9291	115627.2686
PC O-15:3_18:2	67765.90793	49529.78799	77537.12777	52726.00705	51380.47958	53805.33932
PC O-15:3_24:5	10468.34197	8122.540567	9830.255199	10868.02304	8625.220791	7715.018136
PC O-15:3_24:6	58203.67418	33389.50364	46521.00971	74761.42328	61821.4947	65714.04821
PC O-16:0_14:0	10702.84362	7805.361061	9190.425979	6250.291476	7863.647878	6801.328609
PC O-16:0_15:0	59899.11095	35698.91749	48428.03426	76936.10924	71099.97597	64597.0997
PC O-16:0_16:0	121668.0379	79617.39784	91605.70986	100637.2313	85998.16354	85352.4568
PC O-16:0_16:1	26571.62348	18500.13457	21244.87173	11752.76456	17080.77059	16395.2264
PC O-16:0_17:0	15844.51096	13427.37101	13457.23756	17041.06527	20444.50896	19536.51553
PC O-16:0_18:1	3209678.46	2490781.002	2806622.284	1766940.836	1984827.309	1912775.16
PC O-16:0_18:4	136502.1008	86110.38269	92720.07106	135225.9601	110029.4218	110270.9984
PC O-16:0_19:2	50592.06452	29641.39093	48663.62418	25216.22378	47966.58489	27785.63871
PC O-16:0_20:0	26566.62613	16353.43838	19596.33149	19821.82761	19444.88111	18007.55461
PC O-16:0_20:3	128597.988	79758.75203	97448.31751	94031.05148	102881.7709	99967.29997
PC O-16:0_20:4	47421.6679	24620.50796	27055.07589	57617.95499	53389.92054	45019.19203
PC O-16:0_20:5	28378.65797	20108.0217	23012.0214	40956.42332	52652.68698	49264.38738
PC O-16:0_22:1	27496.20535	21826.89612	38375.83069	43246.238	56216.68919	51849.28914
PC O-16:0_22:4	193032.7483	110598.1879	124563.389	165217.6947	158691.7206	154950.1097
PC O-16:0_22:6	94001.23596	66361.99443	72902.46734	85047.48133	87033.27049	86079.20254
PC O-16:1_14:0	62477.08296	42839.14429	48555.79984	71239.50934	70602.5226	66063.99211
PC O-16:1_16:0	65941.75683	35927.73947	43860.23277	64039.13799	62521.43501	56031.46301
PC O-16:1_16:1	17297.95343	11448.70378	12869.62707	8407.719529	9441.681021	7226.349692
PC O-16:1_18:0	72025.53817	44063.09281	60213.98174	100630.6055	91677.40512	92990.77511
PC O-16:1_18:1	49616.84523	33999.73562	37574.58779	33528.53861	35474.01431	31222.58875
PC O-16:1_20:3	68730.30878	49630.28717	47462.06598	40958.51677	53133.24889	50975.30262
PC O-16:1_20:4	33340.59342	19361.08599	21755.80284	35259.54334	33931.93891	28497.634
PC O-16:1_22:1	28822.6511	24184.4915	25053.00778	19172.61387	24460.61617	17982.82104
PC O-16:1_22:5	27818.717	16621.24402	20877.43833	42137.34421	52866.00583	48032.37776
PC O-16:1_22:6	88902.30641	59037.78039	63374.35666	75651.74874	75175.34188	79876.072
PC O-16:1_24:6	31006.64552	18437.23193	22114.26778	21890.33514	26690.48447	23496.20736
PC O-16:2_16:1	18157.35553	14179.87644	17405.9818	15608.24085	14547.74395	12227.90968
PC O-16:2_17:0	46330.78617	31604.41678	39357.38155	47664.72112	47688.93481	47028.75473
PC O-16:2_17:2	66235.25161	37809.4963	52962.81265	75496.21166	74974.32395	70784.28793
PC O-16:2_20:1	116125.9868	80181.0106	91475.6471	72407.22002	85903.45675	77540.22963
PC O-16:2_20:2	105198.7338	76064.87852	88214.45547	65392.60677	101578.4629	94373.08422
PC O-16:2_20:4	19144.16057	7700.473705	11889.58973	13456.01695	20506.88783	11227.62079
PC O-16:2_22:5	29273.2765	16669.69885	19455.40439	23420.26848	23644.42097	20040.94654
PC O-16:2_24:3	55324.3415	28280.61646	35470.58681	54541.73256	51059.86795	52908.3188
PC O-16:2_24:6	35755.72406	26597.41405	30175.43536	18452.26266	30905.49606	29164.41165
PC O-16:2_26:2	499.6326929	1264.267862	1258.49524	2479.12406	1930.547168	1099.003289
PC O-16:2_26:7	14456.08218	10888.5482	10873.30802	7680.643998	8432.782654	11869.26832
PC O-16:3_18:0	138721.699	113929.3917	123766.62	97154.71493	115486.3478	102933.1068
PC O-16:3_20:4	202742.59	90787.93423	200384.1954	168389.0601	158626.8023	193589.6285
PC O-16:3_21:5	10085.90204	4803.160115	7332.971284	9197.513705	6657.176897	6650.340985
PC O-16:3_22:3	46874.6492	24939.57509	33707.26852	40668.13237	41555.37612	45075.53098
PC O-16:3_22:5	86472.84799	50778.48458	59145.21749	84303.50624	84911.25616	76936.9916
PC O-16:3_24:4	48190.2889	37578.90419	40336.57488	44793.73021	46664.01926	48822.57762
PC O-16:4_24:5	102558.0465	51856.57173	77692.30902	82181.6971	91744.99603	88189.2032
PC O-16:4_26:6	39283.04492	12488.67434	25884.61096	39653.49022	25036.5525	28595.05183
PC O-17:0_16:0	22539.30179	16495.18448	17988.86898	25135.60033	29081.33073	24961.10021
PC O-17:0_16:1	151557.6953	117922.991	137371.0588	143638.0423	155846.081	126932.5829
PC O-17:1_16:0	14822.28924	10119.46687	12381.67088	29655.01085	28351.47346	29931.16311
PC O-17:2_20:4	15867.9272	7005.206596	8923.5491	13229.21192	13722.96003	10105.28078
PC O-17:2_20:5	32110.38948	20693.44168	25874.79878	26503.63556	26242.13207	29511.83194
PC O-17:3_18:5	130153.3656	74948.33711	136875.3156	161458.4038	157995.234	162125.9582
PC O-17:3_22:6	30624.96236	17022.45883	25550.68261	33228.8561	28329.49835	25304.69028
PC O-18:0_16:0	25252.38472	17896.37499	18160.91643	16244.90898	16813.58149	15061.68053
PC O-18:0_18:1	11745.5053	7995.019821	8837.341247	12663.83312	17704.11526	18496.07267
PC O-18:0_20:2	57281.11005	40338.94569	40260.18088	45754.68808	64272.30423	50614.30078
PC O-18:0_20:3	33527.68204	22343.13805	25505.47098	21358.42845	31141.15764	29077.41717
PC O-18:0_22:4	18879.69463	9403.514881	12458.12421	17776.75262	21384.10968	18508.53481
PC O-18:1_14:0	670765.4245	503378.8651	566345.4341	377272.0029	402168.8707	382635.8588
PC O-18:1_16:0	162074.6104	126175.3848	128759.5939	88340.36294	107992.3459	95231.45742
PC O-18:1_16:1	10443.5044	11966.12069	11109.91526	6952.853351	8522.151966	8719.036664
PC O-18:1_18:0	329657.957	239598.7854	272713.8305	253498.4964	310185.7231	317683.9873
PC O-18:1_18:1	30177.58147	27314.70412	25705.08454	16333.43755	9401.559032	19134.91005
PC O-18:1_20:2	58013.07253	38653.36254	42786.68657	57365.19833	83065.74946	67877.92751
PC O-18:1_20:3	15713.38274	9118.597243	10440.7279	15589.21422	19459.65164	18859.80704
PC O-18:1_20:4	27138.985	15126.89304	17126.53016	30792.87649	30986.95179	29294.87674
PC O-18:1_22:5	59137.77521	37266.70807	42474.5596	59024.73183	57202.33062	56876.83396
PC O-18:2_16:2	68154.4706	55446.56173	55268.61646	35315.8816	41039.34676	33388.39928
PC O-18:2_17:0	21139.4762	15183.69341	17223.47509	21825.36543	27649.80812	25438.82967
PC O-18:2_19:1	25767.3134	15236.79495	13428.80953	22968.70672	23169.61638	23334.93207
PC O-18:2_20:2	107950.8024	71583.04405	83359.56649	152672.6305	179765.6464	164739.462
PC O-18:2_20:3	46711.158	72812.71244	34552.61875	20458.04405	31469.9613	27198.78643
PC O-18:2_20:4	27689.00495	15349.65281	17461.55671	20831.56185	22292.0074	16585.03979
PC O-18:2_20:5	97537.01725	56424.58485	63744.74127	97425.94257	100344.464	86002.60985
PC O-18:2_21:1	113705.82	94285.81486	110633.7335	129940.9438	130867.3448	129273.9488
PC O-18:2_22:5	48770.58216	30978.35197	35802.62439	33321.08675	35401.60914	27948.35635
PC O-18:2_22:6	63895.3556	37284.05129	41829.84656	73259.38079	78136.31279	69492.22423
PC O-18:3_16:0	212303.7351	129976.8614	157586.3543	151390.3272	124236.2685	123416.6178
PC O-18:3_18:0	253768.0638	201018.4166	213472.0368	119103.4298	146447.7658	129318.1142
PC O-18:3_18:2	70433.65558	47336.24057	64111.28716	48638.41568	64721.3045	60396.69223
PC O-18:3_19:5	88793.76378	54628.16921	86474.77241	149374.4333	166641.622	168151.7828
PC O-18:3_22:5	49317.85822	33997.0166	37673.96169	28724.81093	28341.03765	28873.79291
PC O-18:4_17:4	33399.37339	20192.67063	36047.27228	25108.15647	24695.18586	25735.01988
PC O-18:4_19:5	200223.3857	104765.1921	205366.8367	250771.8201	260216.1534	247440.2494
PC O-18:5_22:4	17413.70677	14143.44202	12078.41453	13449.44536	11336.68841	13668.78407
PC O-19:1_21:3	1115.109067	307.0394037	1201.893966	1294.74795	671.2936527	326.432312
PC O-19:3_18:5	64381.50518	37848.59257	60194.01074	67259.77116	58404.17962	47431.6462
PC O-19:4_23:1	613.4250305	1175.606974	953.563811	2247.917291	879.8874947	418.6402509
PC O-19:5_18:1	18257.27358	10979.5235	16599.78568	23518.57804	26860.86923	26586.93375
PC O-19:5_19:3	11118.04538	8103.892887	8537.091746	4924.988924	9853.193152	8603.199853
PC O-20:2_16:4	27446.33016	20067.07432	18365.95893	35516.30252	47191.83973	43977.53623
PC O-20:3_22:4	8196.254324	5329.151821	7218.415786	4046.173721	5815.821419	5228.547518
PC O-20:5_19:5	16968.42201	11965.59756	16747.39682	25327.99569	30237.43868	32333.62138
PC O-21:2_22:5	17123.90813	4857.893768	286.6191121	34222.33152	10983.05209	371.0090834
PC O-21:3_19:2	27650.75795	17566.15887	20701.60185	28327.51832	32240.63305	31594.14077
PC O-21:5_19:5	158872.2904	60288.05124	115299.8896	143506.4771	120465.8588	114440.8932
PC O-22:6_19:5	17143.62262	16436.89972	16141.68733	21673.93181	25077.30959	27494.52231
PC O-24:4_16:0	31785.90787	20946.10067	15123.26619	33129.94426	32733.17889	23568.32004
PC O-25:0_9:0	439.6502076	135.7638511	485.5199618	9708.064422	345.345187	869.7830209
PC O-28:0_9:0	2736.216101	10597.9367	443.8263033	1051.326425	314.9871191	891.8283878
PC O-9:0_11:0	4612.4549	2292.769282	3604.314495	8860.932208	7576.688858	7617.339794
PE 16:0_16:0	11884.05556	6745.430347	9285.277675	13607.66413	12710.11558	13794.62212
PE 16:0_20:4	140938.6559	99580.6858	144368.87	148450.8835	146266.3538	141971.8746
PE 16:1_22:5	87915.84516	64086.01495	90218.49434	78632.1962	78130.79665	89234.14769
PE 18:0_20:4	457925.4909	286046.8359	403236.7604	454569.3885	456576.2601	419484.4436
PE 18:1_18:1	48025.75801	46651.49973	67723.89926	21961.72168	28577.46505	34808.05181
PE P-15:0_20:4	7105.648976	5470.684495	8093.633483	10191.9446	10917.57238	10095.73085
PE P-16:0_16:0	19355.60225	13949.84618	18016.62926	27190.11359	28030.95966	25718.29266
PE P-16:0_16:1	70774.33251	62288.41479	75222.58895	37867.28111	29801.15115	40456.23436
PE P-16:0_18:1	332668.0017	288152.2211	377363.6536	243313.4257	262027.6006	264320.5773
PE P-16:0_18:3	8059.738338	7274.534671	6505.709208	2639.601984	4124.455842	3826.219911
PE P-16:0_19:3	6247.080761	6684.145362	6987.009399	4760.142594	5207.724525	6136.115306
PE P-16:0_20:3	88352.63284	86102.21017	93599.3015	46421.6522	64277.4958	69182.27214
PE P-16:0_20:4	883365.6911	677955.0472	841217.5007	930931.5274	956321.4097	905527.1039
PE P-16:0_20:5	98491.73859	97407.7945	114556.0567	127636.3188	178564.8428	177003.5915
PE P-16:0_22:1	27804.68299	19970.61125	27113.43344	34324.79461	39138.96578	40908.81912
PE P-16:0_22:3	92113.83356	66765.81726	88975.93326	79365.90922	89372.83281	98991.30539
PE P-16:0_22:5	59561.41015	45824.5566	61054.20879	80605.55983	99899.56082	108579.9356
PE P-16:0_22:6	172002.9341	142201.4962	166706.4822	175908.3746	197911.9144	190492.3798
PE P-16:0_24:4	47846.51015	31383.24247	34780.72404	30229.54627	28988.58545	26844.17313
PE P-17:0_20:3	6926.606961	5973.09674	6842.426695	6509.206677	10624.61548	9975.012253
PE P-17:0_20:4	28205.95285	21666.11441	26177.04245	60126.18004	71293.27338	65033.61721
PE P-18:0_16:0	12657.73034	7827.776291	10867.99405	21131.14352	21564.31349	22377.97393
PE P-18:0_18:0	35987.58081	16542.41316	39444.72292	39149.73442	47479.7624	49653.85498
PE P-18:0_18:1	131855.433	105433.8812	143204.4782	124065.9792	147357.4381	157509.9474
PE P-18:0_20:3	51742.01782	45782.42497	57294.52745	38255.13916	63335.9769	69502.9648
PE P-18:0_20:4	417524.2329	307481.5139	400224.9153	673556.1862	822236.0456	815435.4082
PE P-18:0_22:4	61356.0876	39311.61247	51868.19594	75202.07008	79822.30734	76394.07739
PE P-18:0_22:5	82543.83346	63466.63655	76957.25277	106928.8918	120437.3023	116735.3261
PE P-18:0_22:6	69535.01133	55748.79853	65984.55558	99608.55629	119039.1753	134692.3489
PE P-18:1_16:1	96816.24237	91986.77632	58403.61042	23079.82384	33259.29027	36896.39307
PE P-18:1_18:1	227127.9142	166968.9571	256169.9449	101268.7288	118145.5881	109061.3787
PE P-18:1_18:2	59345.90231	54319.8974	61794.36011	39259.7262	49448.24259	51246.40464
PE P-18:1_20:4	1131514.81	829202.5551	943611.6829	965246.5156	1012392.891	947151.4772
PE P-18:1_22:5	160015.8618	114592.0216	132667.5742	116493.0838	118170.3459	119325.2355
PE P-18:1_22:6	142719.3511	119213.2163	131644.0387	118392.5646	136213.917	132268.4618
PE P-18:2_20:4	94743.32819	73066.53176	83236.49983	87736.67172	103900.8445	96491.77213
PE P-20:1_22:6	19306.9545	10328.61923	15877.47916	21220.13631	25390.00076	23160.14143
PG 16:0_18:1	27560.01532	18033.33075	21472.95275	35525.92643	35265.78734	32920.64243
PG 16:1_18:1	9615.86371	7776.797614	8294.06032	4068.741973	3253.561422	6816.372558
PG 18:1_18:1	34782.88215	25538.10082	27528.9514	24389.43232	34014.51716	43805.45
PG 18:1_22:6	13543.76902	9121.631316	9975.058255	15831.37603	22782.90848	25345.92817
SM 12:1;O2_30:0	21147.26982	14761.54004	17075.49944	27506.43821	30564.78768	31043.86911
SM 13:1;O2_23:0	53872.23298	34107.95165	45167.64954	55991.28654	72184.20273	76824.63621
SM 14:0;O2_27:1	24788.98967	18930.71225	22301.95835	29604.44744	31176.79732	31190.02366
SM 16:0;O2_20:3	111512.0334	67580.01532	85682.9274	86061.47729	90679.20086	96547.72036
SM 16:0_16:1;O2	35615.55301	24586.99092	29043.82641	28370.35612	28363.19463	28940.31563
SM 16:0_17:1;O2	15115.28997	11211.52104	14381.13868	15864.19907	16364.19676	13506.55809
SM 17:1;O2_18:0	133308.7491	112085.4826	115773.4604	214418.462	212131.1071	216135.8056
SM 17:2;O2_24:1	9631.184842	8558.496808	11061.825	11641.62515	10119.16648	12209.15264
SM 16:0_18:0;O2	58933.96411	34684.46623	43987.15029	41766.91115	52137.29237	45426.05435
SM 18:0_18:0;O2	41902.8155	31564.44483	31851.35483	36773.20801	44636.35504	44652.64925
SM 18:0;O2_20:4	92067.8749	58920.67665	99715.00522	117544.0884	161326.4123	176516.449
SM 16:0_18:1;O2	503952.1397	341707.0191	439990.6609	469650.9111	503884.3176	489832.9691
SM 17:0_18:1;O2	22658.98901	16323.65145	18048.67006	32383.10689	35958.64082	32721.82289
SM 18:0_18:1;O2	812933.5889	650305.6208	644015.8524	785145.2267	863283.8605	962395.1235
SM 18:1;O2_19:3	30037.94862	26120.42674	25185.40532	42963.99118	41124.88898	42021.97589
SM 18:1;O2_20:0	135128.9912	97859.23394	105739.8317	122059.7264	126785.4906	137064.7652
SM 18:1;O2_20:4	35073.74045	23449.56815	25078.13453	32988.82335	32367.75055	36854.95061
SM 18:1;O2_22:0	21995.02488	14743.05887	17778.2452	23432.42006	26063.55919	26221.37015
SM 18:1;O2_23:1	28985.30316	24597.85985	27447.24979	37261.50676	37095.79093	38267.6754
SM 18:1;O2_24:0	20535.52195	13292.35254	16773.19088	14673.73226	14434.11407	15118.55536
SM 18:1;O2_24:1	62645.55161	45055.52242	55067.8255	56208.42094	66200.08538	62826.81038
SM 18:1;O2_24:3	21084.31506	15245.94041	16728.72344	26035.68002	26464.90323	28442.25172
SM 16:0_18:2;O2	26580.15021	21046.77303	24168.75637	25567.4536	25074.13665	24861.07025
SM 18:0_18:2;O2	13041.42201	7734.342898	9822.490659	10214.43776	14154.02743	15012.66995
SM 18:2;O2_20:0	72939.26812	51783.70333	62101.77749	58216.19233	59152.94634	54439.93983
SM 18:2;O2_24:0	18696.57537	14670.58923	17902.936	24688.78204	24394.15277	26079.82715
SM 18:2;O2_24:1	27879.90682	21032.89512	20122.32421	25763.46665	27862.15969	26304.97893
SM 19:2;O2_21:0	32268.05995	28311.24091	31711.82708	26126.45495	30039.95675	30291.30713
SM 20:0;O2_20:4	30660.98523	22376.5776	25220.06533	28461.2826	27709.97332	33797.43686
SM 20:2;O2_22:1	201753.3328	169595.1622	197656.6909	229301.8222	217688.3142	235764.0886
SM 19:0_21:2;O2	81267.76144	62364.4426	73405.52844	93245.68243	99709.70918	111644.39
SM 27:1;O2	38055.28504	27404.14046	35917.54821	21859.932	17759.02249	20911.77867
SM 33:1;O2	13634.69181	9092.292192	11231.17628	14312.97897	15601.65691	13740.89548
SM 34:1;O2	994403.3619	647445.4887	898734.6472	1012662.171	1016113.9	1077931.159
SM 34:2;O2	30693.07836	24042.97927	29481.85104	25111.1349	24675.51308	24717.93527
SM 35:2;O2	10199.07117	7606.798289	10760.6922	16867.14577	15288.36503	18886.41661
SM 35:3;O2	30481.67766	14818.09815	24320.38346	11278.22156	7842.532527	8185.90586
SM 36:1;O3	5768.709544	4617.611751	4621.193392	5214.245928	5865.378796	5408.715038
SM 37:6;O2	43264.1446	25738.49228	39273.35445	19288.78065	14545.64266	15680.1658
SM 38:1;O2	15755.12637	9427.803992	12668.48436	13999.88858	16228.71388	16154.28495
SM 38:3;O2	11284.17497	8106.764469	9557.071719	9417.914286	11279.6972	10359.28547
SM 38:3;O3	47105.68189	41867.12867	34921.21157	27440.15689	33279.65245	35681.25817
SM 38:4;O3	146386.6763	115562.0915	118626.8734	67670.13309	71213.60941	69967.06855
SM 39:8;O2	15898.25435	10261.63077	12362.90701	16556.2575	16513.43959	14440.49398
SM 39:8;O3	33326.24366	19711.28487	30058.06526	34940.55267	27543.18829	24876.44218
SM 40:4;O3	7183.506266	5442.392147	4399.637634	2203.288041	12805.5682	10947.11131
SM 40:6;O3	12585.1756	7535.814903	7645.971249	19996.13539	22268.32861	22722.38857
SM 40:7;O3	29273.84583	19569.61492	28544.11451	27461.83482	32410.69052	34028.4029
SM 42:2;O2	65955.37187	51161.98671	59454.81688	63577.92803	65749.79529	73776.70575
SM 42:4;O3	15381.82042	10428.65972	15183.75644	18702.40014	18159.7874	17554.54164
SM 42:9;O3	11235.14728	5272.780843	9337.483814	10779.69244	4331.2299	11669.35666
SM 43:4;O2	2364.239131	2542.272874	1518.524614	3894.563592	11785.47247	7113.159186
SM 43:5;O2	35393.81954	33601.25704	35223.00527	19067.97638	28234.22264	34386.75344
SM 43:7;O2	18591.37296	13402.04814	15201.72063	10077.52259	15508.18622	14813.67406
SM 44:5;O3	15337.88446	10157.73506	14851.55901	14514.01216	14895.80252	14778.92089
SM 44:6;O2	3992.278703	3385.710212	4291.263617	3748.572769	3646.635101	4346.051616
SM 45:0;O2	8893.579743	5423.799132	6801.670886	9098.544699	8003.313036	7989.952286
SM 45:6;O2	40497.96971	33067.76558	42833.57659	38298.37168	34694.20983	39784.24055
SM 46:6;O2	33300.89833	26983.79594	34596.52565	36017.84352	26600.59145	33281.91058
SM 46:9;O2	7508.85687	3903.162103	5708.333557	8340.178218	6179.395005	6535.999804
TG 14:0_16:0_16:0	72679.68926	42490.44107	51553.45404	108429.1516	93927.87377	103012.5675
TG 14:0_16:0_18:1	172403.708	127689.6836	160537.0227	94562.73106	82082.80862	81950.62859
TG 14:1_14:1_14:1	21965.74135	7919.074997	13107.77773	7353.102711	5572.563123	3029.16259
TG 16:0_16:0_16:0	748938.8151	368739.8531	489787.1695	1590351.853	1090865.612	1194352.922
TG 16:0_16:0_17:0	15468.47506	10493.5086	12923.51214	44639.75366	35855.50062	35070.86973
TG 16:0_16:0_18:0	363863.1811	172127.3388	224742.8261	687336.0628	472512.442	508335.3085
TG 16:0_16:0_18:1	273699.8606	206576.8132	241364.8263	302214.5196	298815.8941	323119.6749
TG 16:0_16:0_20:4	17196.20525	11062.9335	15320.53574	25482.04693	19456.23422	21849.85292
TG 16:0_18:0_18:1	125423.5968	84413.83802	102535.5398	134052.0588	127582.6133	134001.2447
TG 18:0_18:0_18:0	191195.3327	96833.09017	125441.9098	367553.919	256899.6665	279852.7284
TG 18:1_18:1_18:2	17287.65568	11431.13116	15214.08591	25940.20067	26887.37069	29163.6794
